# TGFβ superfamily signaling regulates the state of human stem cell pluripotency and competency to create telencephalic organoids

**DOI:** 10.1101/2019.12.13.875773

**Authors:** Momoko Watanabe, Jillian R. Haney, Neda Vishlaghi, Felix Turcios, Jessie E. Buth, Wen Gu, Amanda J. Collier, Osvaldo A. Miranda, Di Chen, Shan Sabri, Amander T. Clark, Kathrin Plath, Heather R. Christofk, Michael J. Gandal, Bennett G. Novitch

## Abstract

Telencephalic organoids generated from human pluripotent stem cells (hPSCs) are emerging as an effective system to study the distinct features of the developing human brain and the underlying causes of many neurological disorders. While progress in organoid technology has been steadily advancing, many challenges remain including rampant batch-to-batch and cell line-to-cell line variability and irreproducibility. Here, we demonstrate that a major contributor to successful cortical organoid production is the manner in which hPSCs are maintained prior to differentiation. Optimal results were achieved using fibroblast-feeder-supported hPSCs compared to feeder-independent cells, related to differences in their transcriptomic states. Feeder-supported hPSCs display elevated activation of diverse TGFβ superfamily signaling pathways and increased expression of genes associated with naïve pluripotency. We further identify combinations of TGFβ-related growth factors that are necessary and together sufficient to impart broad telencephalic organoid competency to feeder-free hPSCs and enable reproducible formation of brain structures suitable for disease modeling.

**HIGHLIGHTS:**

- hPSC maintenance conditions influence outcomes in cortical organoid formation
- Identification of an intermediate pluripotency state optimal for cortical organoids
- Feeder support involves activation of diverse TGFβ signaling pathways
- The organoid-promoting effects of feeders can be mimicked by a TGFβ factor mixture
