## Supplementary material for "TGFβ superfamily signaling regulates the state of human stem cell pluripotency and competency to create telencephalic organoids": Table S2

### Sheet: Top 300 competency
Table S2. Top 300 genes associated with forebrain organoid competency, related to Figure 3
Gene	Fold change (log2)	P value	Description
EEF1A1P16	6.70803	4.48259e-29	eukaryotic translation elongation factor 1 alpha 1 pseudogene 16 [Source:HGNC Symbol;Acc:HGNC:37889]	TGFb superfamily related factors
ERVH48-1	5.97888	3.13397e-08	endogenous retrovirus group 48, member 1 [Source:HGNC Symbol;Acc:HGNC:17216]	Factors associated with naïve pluripotency
IGFBP7	5.08704	3.87521e-57	insulin-like growth factor binding protein 7 [Source:HGNC Symbol;Acc:HGNC:5476]
LEFTY1	4.95091	1.57493e-08	left-right determination factor 1 [Source:HGNC Symbol;Acc:HGNC:6552]
RP11-553A10.1	4.8989	0.00330351
CRYAB	4.39104	2.95027e-26	crystallin, alpha B [Source:HGNC Symbol;Acc:HGNC:2389]
UBBP4	3.96581	6.15889e-38	ubiquitin B pseudogene 4 [Source:HGNC Symbol;Acc:HGNC:12467]
CCDC144NL-AS1	3.49141	0.0104519	CCDC144NL antisense RNA 1 [Source:HGNC Symbol;Acc:HGNC:51340]
CTD-3006G17.2	3.3757	8.39824e-09
ACTA1	3.3612	1.82849e-17	actin, alpha 1, skeletal muscle [Source:HGNC Symbol;Acc:HGNC:129]
PCDHA1	3.33945	6.98782e-07	protocadherin alpha 1 [Source:HGNC Symbol;Acc:HGNC:8663]
ANXA1	3.3244	5.88607e-09	annexin A1 [Source:HGNC Symbol;Acc:HGNC:533]
SCNN1G	3.29463	1.1245e-15	sodium channel, non voltage gated 1 gamma subunit [Source:HGNC Symbol;Acc:HGNC:10602]
BMP4	3.28682	3.63606e-88	bone morphogenetic protein 4 [Source:HGNC Symbol;Acc:HGNC:1071]
GRPR	3.27662	2.46383e-53	gastrin-releasing peptide receptor [Source:HGNC Symbol;Acc:HGNC:4609]
POTEKP	3.27605	7.52251e-08	POTE ankyrin domain family, member K, pseudogene [Source:HGNC Symbol;Acc:HGNC:30182]
WDR72	3.27555	8.13495e-11	WD repeat domain 72 [Source:HGNC Symbol;Acc:HGNC:26790]
ALPPL2	3.20648	3.80358e-09	alkaline phosphatase, placental-like 2 [Source:HGNC Symbol;Acc:HGNC:441]
BGN	3.20208	8.39946e-11	biglycan [Source:HGNC Symbol;Acc:HGNC:1044]
CPT1A	3.17204	1.42904e-85	carnitine palmitoyltransferase 1A (liver) [Source:HGNC Symbol;Acc:HGNC:2328]
FAM20A	3.1665	1.4264e-06	family with sequence similarity 20, member A [Source:HGNC Symbol;Acc:HGNC:23015]
NODAL	3.11345	2.74048e-06	nodal growth differentiation factor [Source:HGNC Symbol;Acc:HGNC:7865]
RP11-903H12.3	3.09806	7.34879e-06
PVRL3-AS1	3.08062	0.0104271	PVRL3 antisense RNA 1 [Source:HGNC Symbol;Acc:HGNC:40813]
LINC00648	3.07299	5.01062e-11	long intergenic non-protein coding RNA 648 [Source:HGNC Symbol;Acc:HGNC:44302]
LRRTM1	3.06106	2.68734e-16	leucine rich repeat transmembrane neuronal 1 [Source:HGNC Symbol;Acc:HGNC:19408]
PTH2R	3.01692	5.03019e-06	parathyroid hormone 2 receptor [Source:HGNC Symbol;Acc:HGNC:9609]
EEF1A1P12	3.01161	2.95238e-09	eukaryotic translation elongation factor 1 alpha 1 pseudogene 12 [Source:HGNC Symbol;Acc:HGNC:3195]
SP140L	2.97785	2.4643e-05	SP140 nuclear body protein-like [Source:HGNC Symbol;Acc:HGNC:25105]
RP11-130F10.1	2.89175	1.8909e-08
ANGPTL4	2.85972	1.01655e-10	angiopoietin-like 4 [Source:HGNC Symbol;Acc:HGNC:16039]
AC068134.6	2.82856	8.29055e-05
AC007128.1	2.82133	9.05465e-08
KLF4	2.77135	3.68473e-46	Kruppel-like factor 4 (gut) [Source:HGNC Symbol;Acc:HGNC:6348]
DACT1	2.74423	9.5454e-08	dishevelled-binding antagonist of beta-catenin 1 [Source:HGNC Symbol;Acc:HGNC:17748]
LEFTY2	2.73994	0.00141361	left-right determination factor 2 [Source:HGNC Symbol;Acc:HGNC:3122]
HPGD	2.66421	9.61678e-22	hydroxyprostaglandin dehydrogenase 15-(NAD) [Source:HGNC Symbol;Acc:HGNC:5154]
AC005592.1	2.64553	9.62282e-05
GREM1	2.64536	7.74093e-11	gremlin 1, DAN family BMP antagonist [Source:HGNC Symbol;Acc:HGNC:2001]
MAGEA4	2.63733	0.000200893	melanoma antigen family A4 [Source:HGNC Symbol;Acc:HGNC:6802]
RP11-624L12.1	2.61999	1.06433e-06
LINC00599	2.60694	1.54419e-08	long intergenic non-protein coding RNA 599 [Source:HGNC Symbol;Acc:HGNC:27231]
SEPP1	2.60024	2.4263e-10	selenoprotein P, plasma, 1 [Source:HGNC Symbol;Acc:HGNC:10751]
MYCT1	2.57853	0.000408556	myc target 1 [Source:HGNC Symbol;Acc:HGNC:23172]
HTR1D	2.56022	7.07995e-26	5-hydroxytryptamine (serotonin) receptor 1D, G protein-coupled [Source:HGNC Symbol;Acc:HGNC:5289]
RPS4XP1	2.54493	6.40337e-08	ribosomal protein S4X pseudogene 1 [Source:HGNC Symbol;Acc:HGNC:32444]
EDN1	2.54449	5.92458e-17	endothelin 1 [Source:HGNC Symbol;Acc:HGNC:3176]
FAM65C	2.51017	1.03766e-14	family with sequence similarity 65, member C [Source:HGNC Symbol;Acc:HGNC:16168]
CAV2	2.50449	1.2087e-15	caveolin 2 [Source:HGNC Symbol;Acc:HGNC:1528]
SOX15	2.48301	1.18803e-09	SRY (sex determining region Y)-box 15 [Source:HGNC Symbol;Acc:HGNC:11196]
KLF9	2.46057	2.4616e-14	Kruppel-like factor 9 [Source:HGNC Symbol;Acc:HGNC:1123]
CAV1	2.44724	8.54555e-23	caveolin 1, caveolae protein, 22kDa [Source:HGNC Symbol;Acc:HGNC:1527]
ECEL1P1	2.44179	6.38238e-05	endothelin converting enzyme-like 1, pseudogene 1 [Source:HGNC Symbol;Acc:HGNC:14017]
NTN4	2.44007	4.76837e-17	netrin 4 [Source:HGNC Symbol;Acc:HGNC:13658]
ZYG11A	2.43329	4.13315e-10	zyg-11 family member A, cell cycle regulator [Source:HGNC Symbol;Acc:HGNC:32058]
RP11-496D24.2	2.42895	2.94258e-05
TFAP2C	2.41882	2.59282e-20	transcription factor AP-2 gamma (activating enhancer binding protein 2 gamma) [Source:HGNC Symbol;Acc:HGNC:11744]
RP11-68L18.1	2.40221	0.000426911
POTEF	2.40079	0.0141641	POTE ankyrin domain family, member F [Source:HGNC Symbol;Acc:HGNC:33905]
PTCH1	2.3993	6.66579e-60	patched 1 [Source:HGNC Symbol;Acc:HGNC:9585]
S100A6	2.37277	1.33715e-06	S100 calcium binding protein A6 [Source:HGNC Symbol;Acc:HGNC:10496]
PCDHB18P	2.37192	4.57829e-07	protocadherin beta 18 pseudogene [Source:HGNC Symbol;Acc:HGNC:14548]
CNGA1	2.37022	7.20855e-06	cyclic nucleotide gated channel alpha 1 [Source:HGNC Symbol;Acc:HGNC:2148]
LDHD	2.33013	0.000915234	lactate dehydrogenase D [Source:HGNC Symbol;Acc:HGNC:19708]
DPPA2	2.32162	4.47375e-10	developmental pluripotency associated 2 [Source:HGNC Symbol;Acc:HGNC:19197]
TPPP	2.31948	0.000125674	tubulin polymerization promoting protein [Source:HGNC Symbol;Acc:HGNC:24164]
OPCML	2.27429	0.00106465	opioid binding protein/cell adhesion molecule-like [Source:HGNC Symbol;Acc:HGNC:8143]
CEMIP	2.26667	2.42244e-07	cell migration inducing protein, hyaluronan binding [Source:HGNC Symbol;Acc:HGNC:29213]
DNAH3	2.25999	0.00143542	dynein, axonemal, heavy chain 3 [Source:HGNC Symbol;Acc:HGNC:2949]
AC009264.1	2.25587	0.000146386
GRHL3	2.24921	5.93528e-17	grainyhead-like 3 (Drosophila) [Source:HGNC Symbol;Acc:HGNC:25839]
RP11-636O21.1	2.21813	0.000172395
CEP85L	2.21679	0.00981031	centrosomal protein 85kDa-like [Source:HGNC Symbol;Acc:HGNC:21638]
DYNC1I1	2.21624	3.82855e-13	dynein, cytoplasmic 1, intermediate chain 1 [Source:HGNC Symbol;Acc:HGNC:2963]
AC009413.2	2.2162	2.24743e-06
RP11-624M8.1	2.21413	1.17283e-15
DACT3	2.20793	3.45676e-15	dishevelled-binding antagonist of beta-catenin 3 [Source:HGNC Symbol;Acc:HGNC:30745]
FAM150A	2.20641	0.00147724	family with sequence similarity 150, member A [Source:HGNC Symbol;Acc:HGNC:33775]
LINC00173	2.18833	4.37264e-05	long intergenic non-protein coding RNA 173 [Source:HGNC Symbol;Acc:HGNC:33791]
AC005592.3	2.17846	1.15234e-07
NLRP7	2.16829	1.0721e-13	NLR family, pyrin domain containing 7 [Source:HGNC Symbol;Acc:HGNC:22947]
MSX2	2.16804	5.68697e-05	msh homeobox 2 [Source:HGNC Symbol;Acc:HGNC:7392]
PAPPA2	2.15405	5.02088e-18	pappalysin 2 [Source:HGNC Symbol;Acc:HGNC:14615]
RPL17P50	2.14794	2.89624e-05	ribosomal protein L17 pseudogene 50 [Source:HGNC Symbol;Acc:HGNC:45098]
PRR35	2.14791	1.10703e-07	proline rich 35 [Source:HGNC Symbol;Acc:HGNC:14139]
DQX1	2.14566	1.48645e-05	DEAQ box RNA-dependent ATPase 1 [Source:HGNC Symbol;Acc:HGNC:20410]
SLCO1B1	2.14263	7.42267e-06	solute carrier organic anion transporter family, member 1B1 [Source:HGNC Symbol;Acc:HGNC:10959]
PLEKHA2	2.14077	0.000816169	pleckstrin homology domain containing, family A (phosphoinositide binding specific) member 2 [Source:HGNC Symbol;Acc:HGNC:14336]
PKMP1	2.12612	4.46795e-09	pyruvate kinase, muscle pseudogene 1 [Source:HGNC Symbol;Acc:HGNC:44243]
ID1	2.12394	1.33094e-08	inhibitor of DNA binding 1, dominant negative helix-loop-helix protein [Source:HGNC Symbol;Acc:HGNC:5360]
RP11-758M4.4	2.10201	6.37756e-06
RP11-12M9.4	2.09678	2.1723e-06
ADRA2A	2.09669	8.89477e-14	adrenoceptor alpha 2A [Source:HGNC Symbol;Acc:HGNC:281]
MYOF	2.083	5.8317e-14	myoferlin [Source:HGNC Symbol;Acc:HGNC:3656]
CD52	2.07066	1.03682e-06	CD52 molecule [Source:HGNC Symbol;Acc:HGNC:1804]
DOC2GP	2.06021	0.00124584	double C2-like domains, gamma, pseudogene [Source:HGNC Symbol;Acc:HGNC:37962]
WTAPP1	2.05673	1.1904e-07	Wilms tumor 1 associated protein pseudogene 1 [Source:HGNC Symbol;Acc:HGNC:44115]
CNR1	2.05158	3.78155e-10	cannabinoid receptor 1 (brain) [Source:HGNC Symbol;Acc:HGNC:2159]
NEFH	2.04777	1.44393e-18	neurofilament, heavy polypeptide [Source:HGNC Symbol;Acc:HGNC:7737]
SCGB3A2	2.04773	5.01639e-05	secretoglobin, family 3A, member 2 [Source:HGNC Symbol;Acc:HGNC:18391]
UAP1L1	2.03524	8.15363e-10	UDP-N-acetylglucosamine pyrophosphorylase 1 like 1 [Source:HGNC Symbol;Acc:HGNC:28082]
COL12A1	2.03207	1.15309e-31	collagen, type XII, alpha 1 [Source:HGNC Symbol;Acc:HGNC:2188]
RP11-100N21.1	2.01939	6.61002e-08
SPNS2	2.01401	3.35152e-07	spinster homolog 2 (Drosophila) [Source:HGNC Symbol;Acc:HGNC:26992]
RP11-496I9.1	2.01385	4.36832e-07
NTNG1	1.98634	3.41018e-15	netrin G1 [Source:HGNC Symbol;Acc:HGNC:23319]
FN1	1.97891	1.27836e-08	fibronectin 1 [Source:HGNC Symbol;Acc:HGNC:3778]
HEY2	1.97843	3.1303e-19	hes-related family bHLH transcription factor with YRPW motif 2 [Source:HGNC Symbol;Acc:HGNC:4881]
PTGS2	1.96779	0.0037196	prostaglandin-endoperoxide synthase 2 (prostaglandin G/H synthase and cyclooxygenase) [Source:HGNC Symbol;Acc:HGNC:9605]
C5orf58	1.96626	3.1424e-05	chromosome 5 open reading frame 58 [Source:HGNC Symbol;Acc:HGNC:37272]
HRASLS5	1.96174	8.2388e-10	HRAS-like suppressor family, member 5 [Source:HGNC Symbol;Acc:HGNC:24978]
NLRP12	1.95691	2.07604e-10	NLR family, pyrin domain containing 12 [Source:HGNC Symbol;Acc:HGNC:22938]
PTPRN	1.94391	2.19383e-11	protein tyrosine phosphatase, receptor type, N [Source:HGNC Symbol;Acc:HGNC:9676]
AC005062.2	1.934	1.90249e-06
SLC35D3	1.93355	0.000101399	solute carrier family 35, member D3 [Source:HGNC Symbol;Acc:HGNC:15621]
CHP2	1.93279	1.84715e-10	calcineurin-like EF-hand protein 2 [Source:HGNC Symbol;Acc:HGNC:24927]
PCDH8	1.93153	2.35621e-08	protocadherin 8 [Source:HGNC Symbol;Acc:HGNC:8660]
FBXW12	1.92971	0.000893131	F-box and WD repeat domain containing 12 [Source:HGNC Symbol;Acc:HGNC:20729]
FOXB1	1.92835	7.10316e-06	forkhead box B1 [Source:HGNC Symbol;Acc:HGNC:3799]
RP11-849I19.1	1.9283	5.32968e-14
KCNK12	1.92127	1.04845e-18	potassium channel, two pore domain subfamily K, member 12 [Source:HGNC Symbol;Acc:HGNC:6274]
ACTG2	1.92068	3.27916e-08	actin, gamma 2, smooth muscle, enteric [Source:HGNC Symbol;Acc:HGNC:145]
BIK	1.9113	2.20938e-06	BCL2-interacting killer (apoptosis-inducing) [Source:HGNC Symbol;Acc:HGNC:1051]
FOS	1.90134	1.60185e-11	FBJ murine osteosarcoma viral oncogene homolog [Source:HGNC Symbol;Acc:HGNC:3796]
PTH1R	1.9	2.7268e-05	parathyroid hormone 1 receptor [Source:HGNC Symbol;Acc:HGNC:9608]
FOSB	1.89254	0.000121041	FBJ murine osteosarcoma viral oncogene homolog B [Source:HGNC Symbol;Acc:HGNC:3797]
P2RX2	1.89071	0.00195956	purinergic receptor P2X, ligand gated ion channel, 2 [Source:HGNC Symbol;Acc:HGNC:15459]
TMEM64	1.88808	0.00481865	transmembrane protein 64 [Source:HGNC Symbol;Acc:HGNC:25441]
RBMS3	1.88603	4.23103e-05	RNA binding motif, single stranded interacting protein 3 [Source:HGNC Symbol;Acc:HGNC:13427]
ARRDC3	1.88369	0.000600765	arrestin domain containing 3 [Source:HGNC Symbol;Acc:HGNC:29263]
ATXN1	1.88164	2.76733e-25	ataxin 1 [Source:HGNC Symbol;Acc:HGNC:10548]
KB-1683C8.1	1.87629	2.21591e-06
TRPC6	1.87522	3.88228e-05	transient receptor potential cation channel, subfamily C, member 6 [Source:HGNC Symbol;Acc:HGNC:12338]
BMP7	1.87418	7.35789e-15	bone morphogenetic protein 7 [Source:HGNC Symbol;Acc:HGNC:1074]
MECOM	1.87259	0.00812581	MDS1 and EVI1 complex locus [Source:HGNC Symbol;Acc:HGNC:3498]
UTF1	1.87018	0.000242508	undifferentiated embryonic cell transcription factor 1 [Source:HGNC Symbol;Acc:HGNC:12634]
TGFB3	1.8688	2.93608e-05	transforming growth factor, beta 3 [Source:HGNC Symbol;Acc:HGNC:11769]
SLC25A5P5	1.86691	0.00220407	solute carrier family 25 (mitochondrial carrier; adenine nucleotide translocator), member 5 pseudogene 5 [Source:HGNC Symbol;Acc:HGNC:511]
FAM35DP	1.86606	9.08914e-08	family with sequence similarity 35, member D, pseudogene [Source:HGNC Symbol;Acc:HGNC:34038]
CTC-398G3.2	1.84902	7.47184e-07
SLC39A4	1.8475	5.53501e-07	solute carrier family 39 (zinc transporter), member 4 [Source:HGNC Symbol;Acc:HGNC:17129]
ARF4P1	1.84385	0.000731701	ADP-ribosylation factor 4 pseudogene 1 [Source:HGNC Symbol;Acc:HGNC:657]
AC104134.2	1.83537	0.00695392
LINC01194	1.82215	0.00938997	long intergenic non-protein coding RNA 1194 [Source:HGNC Symbol;Acc:HGNC:37171]
LINC01108	1.8149	0.000197194	long intergenic non-protein coding RNA 1108 [Source:HGNC Symbol;Acc:HGNC:49234]
CTD-2336O2.1	1.80556	0.000133412
NIPAL1	1.80217	2.0584e-13	NIPA-like domain containing 1 [Source:HGNC Symbol;Acc:HGNC:27194]
STAG3	1.79807	2.39267e-06	stromal antigen 3 [Source:HGNC Symbol;Acc:HGNC:11356]
AADACL3	1.78835	0.000233584	arylacetamide deacetylase-like 3 [Source:HGNC Symbol;Acc:HGNC:32037]
RP11-267L5.1	1.7815	1.1124e-24
BMPER	1.78097	0.00226753	BMP binding endothelial regulator [Source:HGNC Symbol;Acc:HGNC:24154]
SGCD	1.77888	0.000939124	sarcoglycan, delta (35kDa dystrophin-associated glycoprotein) [Source:HGNC Symbol;Acc:HGNC:10807]
NEAT1	1.77708	3.65556e-08	nuclear paraspeckle assembly transcript 1 (non-protein coding) [Source:HGNC Symbol;Acc:HGNC:30815]
ATP6V0A4	1.77636	6.15684e-11	ATPase, H+ transporting, lysosomal V0 subunit a4 [Source:HGNC Symbol;Acc:HGNC:866]
EFCAB13	1.77404	2.87556e-05	EF-hand calcium binding domain 13 [Source:HGNC Symbol;Acc:HGNC:26864]
LINC01162	1.76948	4.55288e-05	long intergenic non-protein coding RNA 1162 [Source:HGNC Symbol;Acc:HGNC:49528]
TWIST2	1.76277	0.00186421	twist family bHLH transcription factor 2 [Source:HGNC Symbol;Acc:HGNC:20670]
SLC52A1	1.76148	0.00056165	solute carrier family 52 (riboflavin transporter), member 1 [Source:HGNC Symbol;Acc:HGNC:30225]
N4BP2L1	1.7613	4.9721e-05	NEDD4 binding protein 2-like 1 [Source:HGNC Symbol;Acc:HGNC:25037]
IL32	1.75992	0.00088025	interleukin 32 [Source:HGNC Symbol;Acc:HGNC:16830]
PPP1R32	1.74937	2.53893e-05	protein phosphatase 1, regulatory subunit 32 [Source:HGNC Symbol;Acc:HGNC:28869]
GAP43	1.74443	1.61871e-13	growth associated protein 43 [Source:HGNC Symbol;Acc:HGNC:4140]
RP11-1055B8.4	1.73952	0.00081871
TSPEAR	1.73914	0.00380275	thrombospondin-type laminin G domain and EAR repeats [Source:HGNC Symbol;Acc:HGNC:1268]
PCDH19	1.73228	0.000759425	protocadherin 19 [Source:HGNC Symbol;Acc:HGNC:14270]
TUBG1P	1.73133	0.00397645	tubulin, gamma 1 pseudogene [Source:HGNC Symbol;Acc:HGNC:12418]
CDH13	1.72943	4.10503e-18	cadherin 13 [Source:HGNC Symbol;Acc:HGNC:1753]
FTH1P5	1.72659	2.51938e-05	ferritin, heavy polypeptide 1 pseudogene 5 [Source:HGNC Symbol;Acc:HGNC:3996]
KLF5	1.72326	1.54834e-06	Kruppel-like factor 5 (intestinal) [Source:HGNC Symbol;Acc:HGNC:6349]
RTP1	1.72215	0.000166662	receptor (chemosensory) transporter protein 1 [Source:HGNC Symbol;Acc:HGNC:28580]
PIK3IP1	1.71404	3.10094e-07	phosphoinositide-3-kinase interacting protein 1 [Source:HGNC Symbol;Acc:HGNC:24942]
MSC-AS1	1.70451	4.91138e-06	MSC antisense RNA 1 [Source:HGNC Symbol;Acc:HGNC:48724]
SLCO1A2	1.70207	0.00018426	solute carrier organic anion transporter family, member 1A2 [Source:HGNC Symbol;Acc:HGNC:10956]
CTGF	1.69789	2.6542e-11	connective tissue growth factor [Source:HGNC Symbol;Acc:HGNC:2500]
SYT5	1.69751	0.00122638	synaptotagmin V [Source:HGNC Symbol;Acc:HGNC:11513]
MOG	1.69553	0.000193627	myelin oligodendrocyte glycoprotein [Source:HGNC Symbol;Acc:HGNC:7197]
LSMEM2	1.68092	0.00062557	leucine-rich single-pass membrane protein 2 [Source:HGNC Symbol;Acc:HGNC:26781]
AC116614.1	1.67497	4.20031e-07
SGK1	1.67495	8.6789e-12	serum/glucocorticoid regulated kinase 1 [Source:HGNC Symbol;Acc:HGNC:10810]
OOEP	1.673	0.00381313	oocyte expressed protein [Source:HGNC Symbol;Acc:HGNC:21382]
RP11-83M16.6	1.66976	0.00186045
FZD10	1.66784	0.00266009	frizzled class receptor 10 [Source:HGNC Symbol;Acc:HGNC:4039]
SHC2	1.66489	2.07305e-08	SHC (Src homology 2 domain containing) transforming protein 2 [Source:HGNC Symbol;Acc:HGNC:29869]
TDRD12	1.66318	2.59468e-07	tudor domain containing 12 [Source:HGNC Symbol;Acc:HGNC:25044]
CACNA1F	1.66037	5.55275e-05	calcium channel, voltage-dependent, L type, alpha 1F subunit [Source:HGNC Symbol;Acc:HGNC:1393]
KC6	1.64474	2.05067e-06	keratoconus gene 6 [Source:EntrezGene;Acc:641516]
UBE2QL1	1.6427	0.000547852	ubiquitin-conjugating enzyme E2Q family-like 1 [Source:HGNC Symbol;Acc:HGNC:37269]
TMEM54	1.64057	1.01662e-07	transmembrane protein 54 [Source:HGNC Symbol;Acc:HGNC:24143]
RP11-406A9.2	1.6401	0.00104666
FA2H	1.63395	1.76707e-09	fatty acid 2-hydroxylase [Source:HGNC Symbol;Acc:HGNC:21197]
RP11-734J24.1	1.63337	0.00494244
NRBP2	1.62687	1.53404e-07	nuclear receptor binding protein 2 [Source:HGNC Symbol;Acc:HGNC:19339]
SPINK5	1.62673	2.37591e-05	serine peptidase inhibitor, Kazal type 5 [Source:HGNC Symbol;Acc:HGNC:15464]
HHEX	1.62323	6.19028e-07	hematopoietically expressed homeobox [Source:HGNC Symbol;Acc:HGNC:4901]
ADCY7	1.61998	3.22002e-07	adenylate cyclase 7 [Source:HGNC Symbol;Acc:HGNC:238]
MIR2052HG	1.61889	6.26033e-05	MIR2052 host gene [Source:HGNC Symbol;Acc:HGNC:51555]
LOX	1.6172	1.66125e-06	lysyl oxidase [Source:HGNC Symbol;Acc:HGNC:6664]
PCOLCE-AS1	1.61184	0.000225996	PCOLCE antisense RNA 1 [Source:HGNC Symbol;Acc:HGNC:40430]
ACSM1	1.60714	0.00182025	acyl-CoA synthetase medium-chain family member 1 [Source:HGNC Symbol;Acc:HGNC:18049]
FRMPD4	1.60318	3.15564e-07	FERM and PDZ domain containing 4 [Source:HGNC Symbol;Acc:HGNC:29007]
AC074212.6	1.59316	0.000533123
ACPP	1.59305	4.60075e-06	acid phosphatase, prostate [Source:HGNC Symbol;Acc:HGNC:125]
CRYL1	1.58706	0.000888118	crystallin, lambda 1 [Source:HGNC Symbol;Acc:HGNC:18246]
ZEB1	1.57625	0.00887609	zinc finger E-box binding homeobox 1 [Source:HGNC Symbol;Acc:HGNC:11642]
ATP8B1	1.57307	1.89603e-15	ATPase, aminophospholipid transporter, class I, type 8B, member 1 [Source:HGNC Symbol;Acc:HGNC:3706]
INMT	1.56935	0.00201506	indolethylamine N-methyltransferase [Source:HGNC Symbol;Acc:HGNC:6069]
MAFA	1.56784	6.3351e-05	v-maf avian musculoaponeurotic fibrosarcoma oncogene homolog A [Source:HGNC Symbol;Acc:HGNC:23145]
RPL3P9	1.56557	0.000272266	ribosomal protein L3 pseudogene 9 [Source:HGNC Symbol;Acc:HGNC:36839]
DLL1	1.56394	0.000589821	delta-like 1 (Drosophila) [Source:HGNC Symbol;Acc:HGNC:2908]
CPNE7	1.56155	4.06904e-05	copine VII [Source:HGNC Symbol;Acc:HGNC:2320]
AZIN2	1.55818	0.00234973	antizyme inhibitor 2 [Source:HGNC Symbol;Acc:HGNC:29957]
RBP5	1.55341	0.000872513	retinol binding protein 5, cellular [Source:HGNC Symbol;Acc:HGNC:15847]
LINC-ROR	1.55025	0.00154683	long intergenic non-protein coding RNA, regulator of reprogramming [Source:HGNC Symbol;Acc:HGNC:43773]
PVRL4	1.5499	0.0098758	poliovirus receptor-related 4 [Source:HGNC Symbol;Acc:HGNC:19688]
MYO15B	1.54128	8.10761e-06	myosin XVB [Source:HGNC Symbol;Acc:HGNC:14083]
COL28A1	1.53946	0.0006934	collagen, type XXVIII, alpha 1 [Source:HGNC Symbol;Acc:HGNC:22442]
CCSAP	1.53756	0.000990693	centriole, cilia and spindle-associated protein [Source:HGNC Symbol;Acc:HGNC:29578]
CD19	1.53417	0.00375426	CD19 molecule [Source:HGNC Symbol;Acc:HGNC:1633]
EEF1A1P9	1.52673	1.57792e-06	eukaryotic translation elongation factor 1 alpha 1 pseudogene 9 [Source:HGNC Symbol;Acc:HGNC:3204]
PI15	1.52643	0.000282199	peptidase inhibitor 15 [Source:HGNC Symbol;Acc:HGNC:8946]
CFD	1.52596	0.000951442	complement factor D (adipsin) [Source:HGNC Symbol;Acc:HGNC:2771]
AC068491.3	1.52246	0.00150406
RP11-156E8.1	1.52121	0.00871708
PMAIP1	1.51869	2.65384e-13	phorbol-12-myristate-13-acetate-induced protein 1 [Source:HGNC Symbol;Acc:HGNC:9108]
RP11-657O9.1	1.51835	2.03389e-07
HSP90B3P	1.51186	0.000105827	heat shock protein 90kDa beta (Grp94), member 3, pseudogene [Source:HGNC Symbol;Acc:HGNC:12100]
PAXIP1-AS2	1.50676	0.00276968	PAXIP1 antisense RNA 2 [Source:HGNC Symbol;Acc:HGNC:48958]
RP4-647C14.2	1.49865	0.00161585
RFPL1S	1.49498	1.99029e-05	RFPL1 antisense RNA 1 [Source:HGNC Symbol;Acc:HGNC:9978]
AHRR	1.49139	0.000181555	aryl-hydrocarbon receptor repressor [Source:HGNC Symbol;Acc:HGNC:346]
RP11-606P2.1	1.49042	0.00685155
PCDHB3	1.49006	0.000147301	protocadherin beta 3 [Source:HGNC Symbol;Acc:HGNC:8688]
MCF2L2	1.48524	7.80882e-08	MCF.2 cell line derived transforming sequence-like 2 [Source:HGNC Symbol;Acc:HGNC:30319]
PLP1	1.48465	5.0623e-15	proteolipid protein 1 [Source:HGNC Symbol;Acc:HGNC:9086]
CPEB2	1.48088	2.43445e-08	cytoplasmic polyadenylation element binding protein 2 [Source:HGNC Symbol;Acc:HGNC:21745]
OAF	1.47915	0.000796035	OAF homolog (Drosophila) [Source:HGNC Symbol;Acc:HGNC:28752]
DPPA3	1.47789	1.24627e-05	developmental pluripotency associated 3 [Source:HGNC Symbol;Acc:HGNC:19199]
CTCFL	1.474	0.00692878	CCCTC-binding factor (zinc finger protein)-like [Source:HGNC Symbol;Acc:HGNC:16234]
EGR1	1.47048	1.91961e-08	early growth response 1 [Source:HGNC Symbol;Acc:HGNC:3238]
CHST8	1.46862	1.86494e-08	carbohydrate (N-acetylgalactosamine 4-0) sulfotransferase 8 [Source:HGNC Symbol;Acc:HGNC:15993]
COL5A3	1.46713	3.62575e-09	collagen, type V, alpha 3 [Source:HGNC Symbol;Acc:HGNC:14864]
NFIA	1.46593	0.000156727	nuclear factor I/A [Source:HGNC Symbol;Acc:HGNC:7784]
LCP1	1.46217	0.00206765	lymphocyte cytosolic protein 1 (L-plastin) [Source:HGNC Symbol;Acc:HGNC:6528]
CTB-25B13.12	1.45987	0.000188112
NA	1.45619	0.000211316	NA
NPY1R	1.45269	0.00333662	neuropeptide Y receptor Y1 [Source:HGNC Symbol;Acc:HGNC:7956]
RP11-499F3.2	1.45088	0.00204696
NXNL2	1.45036	0.000192339	nucleoredoxin-like 2 [Source:HGNC Symbol;Acc:HGNC:30482]
MADCAM1	1.44954	4.7456e-06	mucosal vascular addressin cell adhesion molecule 1 [Source:HGNC Symbol;Acc:HGNC:6765]
THRB	1.44841	2.42296e-12	thyroid hormone receptor, beta [Source:HGNC Symbol;Acc:HGNC:11799]
LINC00491	1.4476	0.000153666	long intergenic non-protein coding RNA 491 [Source:HGNC Symbol;Acc:HGNC:43428]
RPL4P3	1.44478	1.01537e-05	ribosomal protein L4 pseudogene 3 [Source:HGNC Symbol;Acc:HGNC:35773]
MPPED2	1.44447	4.07825e-09	metallophosphoesterase domain containing 2 [Source:HGNC Symbol;Acc:HGNC:1180]
ID4	1.44103	1.0875e-14	inhibitor of DNA binding 4, dominant negative helix-loop-helix protein [Source:HGNC Symbol;Acc:HGNC:5363]
DUSP10	1.44039	0.000100402	dual specificity phosphatase 10 [Source:HGNC Symbol;Acc:HGNC:3065]
RP6-114E22.1	1.43859	0.00913653
RIN2	1.43715	9.39723e-06	Ras and Rab interactor 2 [Source:HGNC Symbol;Acc:HGNC:18750]
TSPAN18	1.43651	1.67417e-20	tetraspanin 18 [Source:HGNC Symbol;Acc:HGNC:20660]
BCL6	1.42997	1.34426e-06	B-cell CLL/lymphoma 6 [Source:HGNC Symbol;Acc:HGNC:1001]
RP11-624L4.1	1.42585	8.00179e-08
ADAMTS14	1.41838	3.2148e-05	ADAM metallopeptidase with thrombospondin type 1 motif, 14 [Source:HGNC Symbol;Acc:HGNC:14899]
PIM1	1.41401	2.05766e-41	Pim-1 proto-oncogene, serine/threonine kinase [Source:HGNC Symbol;Acc:HGNC:8986]
ELAVL3	1.41388	0.00367047	ELAV like neuron-specific RNA binding protein 3 [Source:HGNC Symbol;Acc:HGNC:3314]
FGF16	1.41341	0.00072383	fibroblast growth factor 16 [Source:HGNC Symbol;Acc:HGNC:3672]
FOXO4	1.40808	1.35922e-17	forkhead box O4 [Source:HGNC Symbol;Acc:HGNC:7139]
COX6B2	1.40184	0.000184909	cytochrome c oxidase subunit VIb polypeptide 2 (testis) [Source:HGNC Symbol;Acc:HGNC:24380]
ALG1L	1.3987	0.0093613	ALG1, chitobiosyldiphosphodolichol beta-mannosyltransferase-like [Source:HGNC Symbol;Acc:HGNC:33721]
NPY5R	1.39695	0.00114226	neuropeptide Y receptor Y5 [Source:HGNC Symbol;Acc:HGNC:7958]
CYP26A1	1.39355	8.55977e-09	cytochrome P450, family 26, subfamily A, polypeptide 1 [Source:HGNC Symbol;Acc:HGNC:2603]
LPAR6	1.39163	0.000343263	lysophosphatidic acid receptor 6 [Source:HGNC Symbol;Acc:HGNC:15520]
NTN3	1.39096	0.00331005	netrin 3 [Source:HGNC Symbol;Acc:HGNC:8030]
RP11-146I2.1	1.38963	0.00070304
RP11-228B15.4	1.38652	0.000320624
ARHGAP25	1.38634	2.72327e-05	Rho GTPase activating protein 25 [Source:HGNC Symbol;Acc:HGNC:28951]
CCDC68	1.38268	0.00496829	coiled-coil domain containing 68 [Source:HGNC Symbol;Acc:HGNC:24350]
KATNAL2	1.37935	0.00851936	katanin p60 subunit A-like 2 [Source:HGNC Symbol;Acc:HGNC:25387]
SPP1	1.37913	6.37182e-07	secreted phosphoprotein 1 [Source:HGNC Symbol;Acc:HGNC:11255]
U91328.19	1.37051	0.000718595
MMP9	1.36801	1.08265e-05	matrix metallopeptidase 9 [Source:HGNC Symbol;Acc:HGNC:7176]
LDLRAD2	1.36382	0.00166681	low density lipoprotein receptor class A domain containing 2 [Source:HGNC Symbol;Acc:HGNC:32071]
RPL5P24	1.36198	0.00523515	ribosomal protein L5 pseudogene 24 [Source:HGNC Symbol;Acc:HGNC:35828]
ICAM5	1.35948	0.00230369	intercellular adhesion molecule 5, telencephalin [Source:HGNC Symbol;Acc:HGNC:5348]
GDF3	1.35899	7.13756e-07	growth differentiation factor 3 [Source:HGNC Symbol;Acc:HGNC:4218]
TDRD1	1.35898	0.000398978	tudor domain containing 1 [Source:HGNC Symbol;Acc:HGNC:11712]
MCTP1	1.35822	9.16448e-07	multiple C2 domains, transmembrane 1 [Source:HGNC Symbol;Acc:HGNC:26183]
RP11-390F4.6	1.35184	4.60172e-09
GALNT3	1.34977	0.00050296	polypeptide N-acetylgalactosaminyltransferase 3 [Source:HGNC Symbol;Acc:HGNC:4125]
CTC-512J14.7	1.34948	0.000439915
AP006621.5	1.34504	0.000151392
TFCP2L1	1.3394	1.04321e-06	transcription factor CP2-like 1 [Source:HGNC Symbol;Acc:HGNC:17925]
CA10	1.33936	0.00671426	carbonic anhydrase X [Source:HGNC Symbol;Acc:HGNC:1369]
GRIP2	1.33842	0.000181797	glutamate receptor interacting protein 2 [Source:HGNC Symbol;Acc:HGNC:23841]
RAG1	1.33547	0.000169878	recombination activating gene 1 [Source:HGNC Symbol;Acc:HGNC:9831]
CTD-2228K2.7	1.33396	2.09474e-07
SLC5A12	1.33023	0.00263177	solute carrier family 5 (sodium/monocarboxylate cotransporter), member 12 [Source:HGNC Symbol;Acc:HGNC:28750]
TULP2	1.32823	2.44162e-08	tubby like protein 2 [Source:HGNC Symbol;Acc:HGNC:12424]
LRRTM3	1.328	0.00649625	leucine rich repeat transmembrane neuronal 3 [Source:HGNC Symbol;Acc:HGNC:19410]
CAB39L	1.3262	8.432e-05	calcium binding protein 39-like [Source:HGNC Symbol;Acc:HGNC:20290]
CDH8	1.32498	7.99111e-11	cadherin 8, type 2 [Source:HGNC Symbol;Acc:HGNC:1767]
TRIM38	1.32385	2.08933e-07	tripartite motif containing 38 [Source:HGNC Symbol;Acc:HGNC:10059]
