## Supplementary material for "TGFβ superfamily signaling regulates the state of human stem cell pluripotency and competency to create telencephalic organoids": Table S3

### Sheet: Top 300 incompetency
Table S3. Top 300 genes associated with forebrain organoid non-competency, related to Figure 3
Gene	Fold change (log2)	P value	Description
BTBD17	-5.08434	5.28074e-17	BTB (POZ) domain containing 17 [Source:HGNC Symbol;Acc:HGNC:33758]	Factors associated with primed pluripotency
GLYATL1	-4.74801	3.14809e-06	glycine-N-acyltransferase-like 1 [Source:HGNC Symbol;Acc:HGNC:30519]
TMSB15A	-4.74024	2.09179e-12	thymosin beta 15a [Source:HGNC Symbol;Acc:HGNC:30744]
TCEAL2	-4.6775	2.29994e-10	transcription elongation factor A (SII)-like 2 [Source:HGNC Symbol;Acc:HGNC:29818]
CUZD1	-4.06749	4.82588e-14	CUB and zona pellucida-like domains 1 [Source:HGNC Symbol;Acc:HGNC:17937]
FEZF1-AS1	-4.02599	1.89316e-07	FEZF1 antisense RNA 1 [Source:HGNC Symbol;Acc:HGNC:41001]
PLA2G4C	-3.88618	1.16708e-21	phospholipase A2, group IVC (cytosolic, calcium-independent) [Source:HGNC Symbol;Acc:HGNC:9037]
TM4SF18	-3.82367	4.7926e-18	transmembrane 4 L six family member 18 [Source:HGNC Symbol;Acc:HGNC:25181]
FGFBP3	-3.71189	2.8037e-24	fibroblast growth factor binding protein 3 [Source:HGNC Symbol;Acc:HGNC:23428]
FABP7	-3.69664	4.86321e-09	fatty acid binding protein 7, brain [Source:HGNC Symbol;Acc:HGNC:3562]
ZNF439	-3.66829	2.90693e-14	zinc finger protein 439 [Source:HGNC Symbol;Acc:HGNC:20873]
FEZF1	-3.64743	0.000375012	FEZ family zinc finger 1 [Source:HGNC Symbol;Acc:HGNC:22788]
HPCAL4	-3.52745	3.56086e-31	hippocalcin like 4 [Source:HGNC Symbol;Acc:HGNC:18212]
LPL	-3.33118	1.97152e-22	lipoprotein lipase [Source:HGNC Symbol;Acc:HGNC:6677]
LRRC55	-3.31071	7.76828e-17	leucine rich repeat containing 55 [Source:HGNC Symbol;Acc:HGNC:32324]
TMEM26	-3.30109	4.18492e-20	transmembrane protein 26 [Source:HGNC Symbol;Acc:HGNC:28550]
RAB17	-3.2983	6.24472e-06	RAB17, member RAS oncogene family [Source:HGNC Symbol;Acc:HGNC:16523]
ZMAT1	-3.2771	1.8033e-08	zinc finger, matrin-type 1 [Source:HGNC Symbol;Acc:HGNC:29377]
SLC24A3	-3.2566	7.53221e-31	solute carrier family 24 (sodium/potassium/calcium exchanger), member 3 [Source:HGNC Symbol;Acc:HGNC:10977]
SEZ6	-3.25027	2.53526e-13	seizure related 6 homolog (mouse) [Source:HGNC Symbol;Acc:HGNC:15955]
LINC00458	-3.15072	0.000602876	long intergenic non-protein coding RNA 458 [Source:HGNC Symbol;Acc:HGNC:42807]
MMP17	-3.14952	4.47948e-39	matrix metallopeptidase 17 (membrane-inserted) [Source:HGNC Symbol;Acc:HGNC:7163]
NA	-3.10844	1.03784e-24	NA
MAGEH1	-3.07165	4.90207e-07	melanoma antigen family H1 [Source:HGNC Symbol;Acc:HGNC:24092]
RHOH	-3.05472	2.78575e-15	ras homolog family member H [Source:HGNC Symbol;Acc:HGNC:686]
TEK	-3.021	0.000202811	TEK tyrosine kinase, endothelial [Source:HGNC Symbol;Acc:HGNC:11724]
SORBS2	-3.00049	1.03587e-42	sorbin and SH3 domain containing 2 [Source:HGNC Symbol;Acc:HGNC:24098]
C6orf141	-2.95719	0.00217286	chromosome 6 open reading frame 141 [Source:HGNC Symbol;Acc:HGNC:21351]
HTR7	-2.95067	6.93174e-08	5-hydroxytryptamine (serotonin) receptor 7, adenylate cyclase-coupled [Source:HGNC Symbol;Acc:HGNC:5302]
PPP1R17	-2.94348	1.00908e-06	protein phosphatase 1, regulatory subunit 17 [Source:HGNC Symbol;Acc:HGNC:16973]
AC005276.1	-2.93132	5.66454e-07
DUSP6	-2.91296	4.20488e-12	dual specificity phosphatase 6 [Source:HGNC Symbol;Acc:HGNC:3072]
GDA	-2.88498	0.000900245	guanine deaminase [Source:HGNC Symbol;Acc:HGNC:4212]
CCDC177	-2.80797	4.10327e-08	coiled-coil domain containing 177 [Source:HGNC Symbol;Acc:HGNC:23243]
ADAMTS17	-2.76702	1.20663e-10	ADAM metallopeptidase with thrombospondin type 1 motif, 17 [Source:HGNC Symbol;Acc:HGNC:17109]
CHGA	-2.74057	2.13766e-09	chromogranin A [Source:HGNC Symbol;Acc:HGNC:1929]
CFTR	-2.72923	0.00018015	cystic fibrosis transmembrane conductance regulator (ATP-binding cassette sub-family C, member 7) [Source:HGNC Symbol;Acc:HGNC:1884]
D21S2088E	-2.7071	6.86302e-09	D21S2088E [Source:EntrezGene;Acc:266917]
BNC1	-2.69115	3.34656e-08	basonuclin 1 [Source:HGNC Symbol;Acc:HGNC:1081]
C6orf223	-2.65582	4.58441e-11	chromosome 6 open reading frame 223 [Source:HGNC Symbol;Acc:HGNC:28692]
WNT10B	-2.64994	0.00216045	wingless-type MMTV integration site family, member 10B [Source:HGNC Symbol;Acc:HGNC:12775]
TACR3	-2.60528	6.16338e-12	tachykinin receptor 3 [Source:HGNC Symbol;Acc:HGNC:11528]
SOCS3	-2.50759	1.01627e-07	suppressor of cytokine signaling 3 [Source:HGNC Symbol;Acc:HGNC:19391]
WNT4	-2.50747	7.19149e-09	wingless-type MMTV integration site family, member 4 [Source:HGNC Symbol;Acc:HGNC:12783]
SLFN13	-2.49873	1.83256e-20	schlafen family member 13 [Source:HGNC Symbol;Acc:HGNC:26481]
AHSP	-2.47677	1.69588e-07	alpha hemoglobin stabilizing protein [Source:HGNC Symbol;Acc:HGNC:18075]
RORB	-2.47372	1.17883e-20	RAR-related orphan receptor B [Source:HGNC Symbol;Acc:HGNC:10259]
KLHL4	-2.46149	2.58825e-08	kelch-like family member 4 [Source:HGNC Symbol;Acc:HGNC:6355]
TLR3	-2.45306	6.93297e-08	toll-like receptor 3 [Source:HGNC Symbol;Acc:HGNC:11849]
PTX3	-2.40603	7.82597e-07	pentraxin 3, long [Source:HGNC Symbol;Acc:HGNC:9692]
HMOX1	-2.38273	2.65172e-17	heme oxygenase 1 [Source:HGNC Symbol;Acc:HGNC:5013]
RP11-1149O23.3	-2.38108	1.63555e-10
MAP2	-2.37135	0.000126457	microtubule-associated protein 2 [Source:HGNC Symbol;Acc:HGNC:6839]
KIAA1644	-2.3677	1.89235e-18	KIAA1644 [Source:HGNC Symbol;Acc:HGNC:29335]
FAM65B	-2.36413	2.1289e-22	family with sequence similarity 65, member B [Source:HGNC Symbol;Acc:HGNC:13872]
FAM89A	-2.35918	4.2163e-05	family with sequence similarity 89, member A [Source:HGNC Symbol;Acc:HGNC:25057]
USP3	-2.35676	2.16532e-29	ubiquitin specific peptidase 3 [Source:HGNC Symbol;Acc:HGNC:12626]
PCSK2	-2.34985	1.36981e-12	proprotein convertase subtilisin/kexin type 2 [Source:HGNC Symbol;Acc:HGNC:8744]
LRRC17	-2.32061	1.39922e-06	leucine rich repeat containing 17 [Source:HGNC Symbol;Acc:HGNC:16895]
SLC38A4	-2.28012	1.76243e-18	solute carrier family 38, member 4 [Source:HGNC Symbol;Acc:HGNC:14679]
RGS5	-2.27378	3.49063e-54	regulator of G-protein signaling 5 [Source:HGNC Symbol;Acc:HGNC:10001]
SLC34A2	-2.26466	5.51856e-06	solute carrier family 34 (type II sodium/phosphate cotransporter), member 2 [Source:HGNC Symbol;Acc:HGNC:11020]
EMX1	-2.22798	1.07761e-06	empty spiracles homeobox 1 [Source:HGNC Symbol;Acc:HGNC:3340]
HSPB8	-2.22588	1.25368e-38	heat shock 22kDa protein 8 [Source:HGNC Symbol;Acc:HGNC:30171]
CCL26	-2.22304	2.69245e-10	chemokine (C-C motif) ligand 26 [Source:HGNC Symbol;Acc:HGNC:10625]
GPM6A	-2.21561	1.44125e-05	glycoprotein M6A [Source:HGNC Symbol;Acc:HGNC:4460]
DNER	-2.20862	3.78844e-16	delta/notch-like EGF repeat containing [Source:HGNC Symbol;Acc:HGNC:24456]
SEMG1	-2.2049	9.7236e-15	semenogelin I [Source:HGNC Symbol;Acc:HGNC:10742]
ZNF385D	-2.1955	2.93764e-06	zinc finger protein 385D [Source:HGNC Symbol;Acc:HGNC:26191]
TRPC5	-2.17543	0.000207719	transient receptor potential cation channel, subfamily C, member 5 [Source:HGNC Symbol;Acc:HGNC:12337]
LHFP	-2.14611	3.09744e-07	lipoma HMGIC fusion partner [Source:HGNC Symbol;Acc:HGNC:6586]
SLC16A12	-2.13951	6.80461e-10	solute carrier family 16, member 12 [Source:HGNC Symbol;Acc:HGNC:23094]
CCK	-2.12203	2.68585e-05	cholecystokinin [Source:HGNC Symbol;Acc:HGNC:1569]
UNC80	-2.12085	1.16593e-10	unc-80 homolog (C. elegans) [Source:HGNC Symbol;Acc:HGNC:26582]
SIT1	-2.10206	1.34542e-12	signaling threshold regulating transmembrane adaptor 1 [Source:HGNC Symbol;Acc:HGNC:17710]
CCBE1	-2.09478	7.29169e-12	collagen and calcium binding EGF domains 1 [Source:HGNC Symbol;Acc:HGNC:29426]
FBN2	-2.09306	3.8791e-05	fibrillin 2 [Source:HGNC Symbol;Acc:HGNC:3604]
VGLL3	-2.09133	1.20473e-27	vestigial-like family member 3 [Source:HGNC Symbol;Acc:HGNC:24327]
CXorf57	-2.06893	8.7396e-18	chromosome X open reading frame 57 [Source:HGNC Symbol;Acc:HGNC:25486]
BCAN	-2.06471	1.67173e-10	brevican [Source:HGNC Symbol;Acc:HGNC:23059]
CCKBR	-2.05964	0.00107797	cholecystokinin B receptor [Source:HGNC Symbol;Acc:HGNC:1571]
ZSCAN12P1	-2.05789	1.7444e-06	zinc finger and SCAN domain containing 12 pseudogene 1 [Source:HGNC Symbol;Acc:HGNC:13850]
SYNDIG1L	-2.05724	5.26742e-10	synapse differentiation inducing 1-like [Source:HGNC Symbol;Acc:HGNC:32388]
TNFSF11	-2.05284	5.51667e-21	tumor necrosis factor (ligand) superfamily, member 11 [Source:HGNC Symbol;Acc:HGNC:11926]
AMBP	-2.04347	4.78851e-06	alpha-1-microglobulin/bikunin precursor [Source:HGNC Symbol;Acc:HGNC:453]
RP11-686D22.8	-2.03209	1.27923e-05
LHX4	-2.02881	0.00503945	LIM homeobox 4 [Source:HGNC Symbol;Acc:HGNC:21734]
ARC	-2.01806	1.71306e-18	activity-regulated cytoskeleton-associated protein [Source:HGNC Symbol;Acc:HGNC:648]
C1orf94	-2.00351	2.08232e-09	chromosome 1 open reading frame 94 [Source:HGNC Symbol;Acc:HGNC:28250]
THEM6	-1.9913	1.93064e-11	thioesterase superfamily member 6 [Source:HGNC Symbol;Acc:HGNC:29656]
ALPK2	-1.97934	0.00131463	alpha-kinase 2 [Source:HGNC Symbol;Acc:HGNC:20565]
KREMEN2	-1.93721	1.13623e-08	kringle containing transmembrane protein 2 [Source:HGNC Symbol;Acc:HGNC:18797]
PLA2G3	-1.93699	6.70214e-18	phospholipase A2, group III [Source:HGNC Symbol;Acc:HGNC:17934]
APOBEC3B	-1.91306	6.32347e-08	apolipoprotein B mRNA editing enzyme, catalytic polypeptide-like 3B [Source:HGNC Symbol;Acc:HGNC:17352]
NPR1	-1.90642	3.22615e-17	natriuretic peptide receptor 1 [Source:HGNC Symbol;Acc:HGNC:7943]
SERPINB4	-1.90621	0.000147754	serpin peptidase inhibitor, clade B (ovalbumin), member 4 [Source:HGNC Symbol;Acc:HGNC:10570]
VIL1	-1.90113	6.73394e-07	villin 1 [Source:HGNC Symbol;Acc:HGNC:12690]
RAB33A	-1.90015	3.86303e-06	RAB33A, member RAS oncogene family [Source:HGNC Symbol;Acc:HGNC:9773]
RPL7P20	-1.89858	4.17248e-06	ribosomal protein L7 pseudogene 20 [Source:HGNC Symbol;Acc:HGNC:36013]
MFSD2A	-1.89611	6.58731e-36	major facilitator superfamily domain containing 2A [Source:HGNC Symbol;Acc:HGNC:25897]
HMCN1	-1.89494	4.18971e-05	hemicentin 1 [Source:HGNC Symbol;Acc:HGNC:19194]
PDZRN3	-1.88618	9.82529e-14	PDZ domain containing ring finger 3 [Source:HGNC Symbol;Acc:HGNC:17704]
PIEZO2	-1.88563	2.1773e-20	piezo-type mechanosensitive ion channel component 2 [Source:HGNC Symbol;Acc:HGNC:26270]
SLC1A3	-1.88323	7.56673e-18	solute carrier family 1 (glial high affinity glutamate transporter), member 3 [Source:HGNC Symbol;Acc:HGNC:10941]
TNFRSF10A	-1.87812	3.77289e-51	tumor necrosis factor receptor superfamily, member 10a [Source:HGNC Symbol;Acc:HGNC:11904]
SPIN2A	-1.87514	1.6689e-06	spindlin family, member 2A [Source:HGNC Symbol;Acc:HGNC:20694]
APLN	-1.86366	3.61659e-09	apelin [Source:HGNC Symbol;Acc:HGNC:16665]
HLA-F	-1.863	5.539e-07	major histocompatibility complex, class I, F [Source:HGNC Symbol;Acc:HGNC:4963]
CLVS2	-1.8552	0.000110055	clavesin 2 [Source:HGNC Symbol;Acc:HGNC:23046]
TNFRSF11A	-1.84473	1.76836e-11	tumor necrosis factor receptor superfamily, member 11a, NFKB activator [Source:HGNC Symbol;Acc:HGNC:11908]
NA	-1.83982	3.41634e-07	NA
SCN9A	-1.83602	1.6915e-06	sodium channel, voltage gated, type IX alpha subunit [Source:HGNC Symbol;Acc:HGNC:10597]
DPY19L2P2	-1.83378	0.000626375	DPY19L2 pseudogene 2 [Source:HGNC Symbol;Acc:HGNC:21764]
NRP2	-1.83336	0.000316106	neuropilin 2 [Source:HGNC Symbol;Acc:HGNC:8005]
RP4-758J18.10	-1.83193	1.20501e-07
NID2	-1.83103	8.10995e-09	nidogen 2 (osteonidogen) [Source:HGNC Symbol;Acc:HGNC:13389]
C5	-1.82938	0.000254563	complement component 5 [Source:HGNC Symbol;Acc:HGNC:1331]
FOXP4	-1.82747	4.88882e-08	forkhead box P4 [Source:HGNC Symbol;Acc:HGNC:20842]
LINC01415	-1.82593	1.93578e-10	long intergenic non-protein coding RNA 1415 [Source:HGNC Symbol;Acc:HGNC:50709]
SMOC1	-1.81933	0.000618412	SPARC related modular calcium binding 1 [Source:HGNC Symbol;Acc:HGNC:20318]
STK32B	-1.81871	8.60041e-09	serine/threonine kinase 32B [Source:HGNC Symbol;Acc:HGNC:14217]
AQP3	-1.8173	7.8415e-06	aquaporin 3 (Gill blood group) [Source:HGNC Symbol;Acc:HGNC:636]
NA	-1.80617	8.01907e-16	NA
SLFN12	-1.79498	1.77224e-10	schlafen family member 12 [Source:HGNC Symbol;Acc:HGNC:25500]
NA	-1.79332	0.000361059	NA
IL12RB2	-1.78627	1.65798e-05	interleukin 12 receptor, beta 2 [Source:HGNC Symbol;Acc:HGNC:5972]
MARCH4	-1.78154	0.00222518	membrane-associated ring finger (C3HC4) 4, E3 ubiquitin protein ligase [Source:HGNC Symbol;Acc:HGNC:29269]
TNIK	-1.76681	3.54853e-12	TRAF2 and NCK interacting kinase [Source:HGNC Symbol;Acc:HGNC:30765]
CHODL	-1.76373	9.69529e-06	chondrolectin [Source:HGNC Symbol;Acc:HGNC:17807]
LINC00882	-1.76064	8.80667e-05	long intergenic non-protein coding RNA 882 [Source:HGNC Symbol;Acc:HGNC:48568]
RGAG4	-1.75961	0.000108657	retrotransposon gag domain containing 4 [Source:HGNC Symbol;Acc:HGNC:29430]
EPHA6	-1.7565	0.000258495	EPH receptor A6 [Source:HGNC Symbol;Acc:HGNC:19296]
ANOS1	-1.74842	3.64591e-06	anosmin 1 [Source:HGNC Symbol;Acc:HGNC:6211]
HMGCS1	-1.74729	6.78955e-21	3-hydroxy-3-methylglutaryl-CoA synthase 1 (soluble) [Source:HGNC Symbol;Acc:HGNC:5007]
MT1H	-1.74336	2.72025e-07	metallothionein 1H [Source:HGNC Symbol;Acc:HGNC:7400]
RIMS1	-1.73639	3.09894e-15	regulating synaptic membrane exocytosis 1 [Source:HGNC Symbol;Acc:HGNC:17282]
LIPG	-1.73582	1.41642e-10	lipase, endothelial [Source:HGNC Symbol;Acc:HGNC:6623]
CCR10	-1.73162	4.89816e-06	chemokine (C-C motif) receptor 10 [Source:HGNC Symbol;Acc:HGNC:4474]
ALOX12	-1.72063	1.18197e-08	arachidonate 12-lipoxygenase [Source:HGNC Symbol;Acc:HGNC:429]
SPX	-1.71938	0.000487409	spexin hormone [Source:HGNC Symbol;Acc:HGNC:28139]
PKI55	-1.71614	1.59322e-06	DKFZp434H1419 [Source:EntrezGene;Acc:150967]
CAPN13	-1.70953	8.85203e-08	calpain 13 [Source:HGNC Symbol;Acc:HGNC:16663]
POU3F1	-1.70895	1.89486e-09	POU class 3 homeobox 1 [Source:HGNC Symbol;Acc:HGNC:9214]
BCHE	-1.70587	1.08137e-08	butyrylcholinesterase [Source:HGNC Symbol;Acc:HGNC:983]
CHST13	-1.70566	5.51956e-06	carbohydrate (chondroitin 4) sulfotransferase 13 [Source:HGNC Symbol;Acc:HGNC:21755]
LGALS3BP	-1.69353	3.52402e-28	lectin, galactoside-binding, soluble, 3 binding protein [Source:HGNC Symbol;Acc:HGNC:6564]
PRSS35	-1.69348	3.5437e-14	protease, serine, 35 [Source:HGNC Symbol;Acc:HGNC:21387]
TRBV26OR9-2	-1.68905	0.00269045	T cell receptor beta variable 26/OR9-2 (pseudogene) [Source:HGNC Symbol;Acc:HGNC:15485]
NGFR	-1.68834	6.54121e-06	nerve growth factor receptor [Source:HGNC Symbol;Acc:HGNC:7809]
ANO1	-1.68389	3.45311e-14	anoctamin 1, calcium activated chloride channel [Source:HGNC Symbol;Acc:HGNC:21625]
GRIN2B	-1.67855	2.50534e-09	glutamate receptor, ionotropic, N-methyl D-aspartate 2B [Source:HGNC Symbol;Acc:HGNC:4586]
CX3CL1	-1.67349	0.00786364	chemokine (C-X3-C motif) ligand 1 [Source:HGNC Symbol;Acc:HGNC:10647]
LYN	-1.67258	4.32536e-15	LYN proto-oncogene, Src family tyrosine kinase [Source:HGNC Symbol;Acc:HGNC:6735]
HLA-G	-1.6719	7.76069e-06	major histocompatibility complex, class I, G [Source:HGNC Symbol;Acc:HGNC:4964]
GRM3	-1.66876	4.3325e-06	glutamate receptor, metabotropic 3 [Source:HGNC Symbol;Acc:HGNC:4595]
CADM3	-1.66717	3.70162e-07	cell adhesion molecule 3 [Source:HGNC Symbol;Acc:HGNC:17601]
KIAA0101	-1.66576	1.31898e-20	KIAA0101 [Source:HGNC Symbol;Acc:HGNC:28961]
APOL6	-1.66074	8.53421e-05	apolipoprotein L, 6 [Source:HGNC Symbol;Acc:HGNC:14870]
ATAD3C	-1.66003	0.00024511	ATPase family, AAA domain containing 3C [Source:HGNC Symbol;Acc:HGNC:32151]
PMP22	-1.65907	5.63268e-10	peripheral myelin protein 22 [Source:HGNC Symbol;Acc:HGNC:9118]
RND1	-1.65443	8.80684e-11	Rho family GTPase 1 [Source:HGNC Symbol;Acc:HGNC:18314]
MUM1L1	-1.65221	0.00222284	melanoma associated antigen (mutated) 1-like 1 [Source:HGNC Symbol;Acc:HGNC:26583]
ARAP2	-1.65007	5.78461e-09	ArfGAP with RhoGAP domain, ankyrin repeat and PH domain 2 [Source:HGNC Symbol;Acc:HGNC:16924]
DOCK10	-1.64712	0.000432074	dedicator of cytokinesis 10 [Source:HGNC Symbol;Acc:HGNC:23479]
RP11-44M6.3	-1.64189	0.0100586
ACSS1	-1.6416	2.94362e-07	acyl-CoA synthetase short-chain family member 1 [Source:HGNC Symbol;Acc:HGNC:16091]
GALNT9	-1.62959	0.000587845	polypeptide N-acetylgalactosaminyltransferase 9 [Source:HGNC Symbol;Acc:HGNC:4131]
CRYGEP	-1.62569	1.56855e-07	crystallin, gamma E, pseudogene [Source:HGNC Symbol;Acc:HGNC:2412]
DPP4	-1.62195	8.38401e-08	dipeptidyl-peptidase 4 [Source:HGNC Symbol;Acc:HGNC:3009]
STXBP5L	-1.60767	1.13831e-23	syntaxin binding protein 5-like [Source:HGNC Symbol;Acc:HGNC:30757]
FZD2	-1.60505	0.00296348	frizzled class receptor 2 [Source:HGNC Symbol;Acc:HGNC:4040]
TNNT2	-1.60467	2.2908e-12	troponin T type 2 (cardiac) [Source:HGNC Symbol;Acc:HGNC:11949]
WSCD2	-1.60272	1.98879e-05	WSC domain containing 2 [Source:HGNC Symbol;Acc:HGNC:29117]
CLDN1	-1.59814	7.67778e-06	claudin 1 [Source:HGNC Symbol;Acc:HGNC:2032]
B3GAT2	-1.58862	2.58001e-08	beta-1,3-glucuronyltransferase 2 [Source:HGNC Symbol;Acc:HGNC:922]
RNF144A-AS1	-1.58294	0.000989193	RNF144A antisense RNA 1 [Source:HGNC Symbol;Acc:HGNC:30963]
PTN	-1.58062	2.75335e-17	pleiotrophin [Source:HGNC Symbol;Acc:HGNC:9630]
MT2A	-1.57606	1.84319e-08	metallothionein 2A [Source:HGNC Symbol;Acc:HGNC:7406]
NA	-1.57491	2.41682e-10	NA
TLL2	-1.57358	7.65844e-10	tolloid-like 2 [Source:HGNC Symbol;Acc:HGNC:11844]
PDYN	-1.57256	0.0142462	prodynorphin [Source:HGNC Symbol;Acc:HGNC:8820]
NEGR1	-1.57192	7.61318e-07	neuronal growth regulator 1 [Source:HGNC Symbol;Acc:HGNC:17302]
GJB3	-1.57041	0.006114	gap junction protein, beta 3, 31kDa [Source:HGNC Symbol;Acc:HGNC:4285]
DCAF12L2	-1.5685	8.64677e-06	DDB1 and CUL4 associated factor 12-like 2 [Source:HGNC Symbol;Acc:HGNC:32950]
RP11-697E2.7	-1.56519	0.0108181
TMEM176B	-1.56458	0.000362812	transmembrane protein 176B [Source:HGNC Symbol;Acc:HGNC:29596]
RP11-686D22.7	-1.56217	2.85463e-06
ELN	-1.5608	7.98969e-08	elastin [Source:HGNC Symbol;Acc:HGNC:3327]
MAPK10	-1.55865	7.3189e-07	mitogen-activated protein kinase 10 [Source:HGNC Symbol;Acc:HGNC:6872]
KCTD12	-1.55522	3.36317e-11	potassium channel tetramerization domain containing 12 [Source:HGNC Symbol;Acc:HGNC:14678]
ADAMTS8	-1.55482	9.34154e-11	ADAM metallopeptidase with thrombospondin type 1 motif, 8 [Source:HGNC Symbol;Acc:HGNC:224]
TBC1D9	-1.55393	0.000118437	TBC1 domain family, member 9 (with GRAM domain) [Source:HGNC Symbol;Acc:HGNC:21710]
MAP1A	-1.55232	7.23986e-05	microtubule-associated protein 1A [Source:HGNC Symbol;Acc:HGNC:6835]
SYT4	-1.55068	0.000525241	synaptotagmin IV [Source:HGNC Symbol;Acc:HGNC:11512]
RP11-806H10.4	-1.5506	0.000605913
SCN4B	-1.55034	3.19128e-11	sodium channel, voltage gated, type IV beta subunit [Source:HGNC Symbol;Acc:HGNC:10592]
CITED1	-1.5503	0.000366789	Cbp/p300-interacting transactivator, with Glu/Asp-rich carboxy-terminal domain, 1 [Source:HGNC Symbol;Acc:HGNC:1986]
CALCR	-1.54606	0.00498773	calcitonin receptor [Source:HGNC Symbol;Acc:HGNC:1440]
ST8SIA1	-1.54489	0.00780138	ST8 alpha-N-acetyl-neuraminide alpha-2,8-sialyltransferase 1 [Source:HGNC Symbol;Acc:HGNC:10869]
RP11-209K10.2	-1.54484	0.00297478
PRTG	-1.53911	0.0138102	protogenin [Source:HGNC Symbol;Acc:HGNC:26373]
RP4-635E18.6	-1.53837	0.00170025
NTM	-1.53837	4.12495e-17	neurotrimin [Source:HGNC Symbol;Acc:HGNC:17941]
MCC	-1.536	6.46112e-08	mutated in colorectal cancers [Source:HGNC Symbol;Acc:HGNC:6935]
USP51	-1.53388	9.76795e-08	ubiquitin specific peptidase 51 [Source:HGNC Symbol;Acc:HGNC:23086]
KCNA5	-1.53146	0.00225836	potassium channel, voltage gated shaker related subfamily A, member 5 [Source:HGNC Symbol;Acc:HGNC:6224]
TIFA	-1.53086	5.34784e-06	TRAF-interacting protein with forkhead-associated domain [Source:HGNC Symbol;Acc:HGNC:19075]
MBNL3	-1.52952	9.32714e-06	muscleblind-like splicing regulator 3 [Source:HGNC Symbol;Acc:HGNC:20564]
PIH1D2	-1.5279	0.00136853	PIH1 domain containing 2 [Source:HGNC Symbol;Acc:HGNC:25210]
INSIG1	-1.52515	8.04219e-10	insulin induced gene 1 [Source:HGNC Symbol;Acc:HGNC:6083]
ADCY5	-1.52388	3.31707e-12	adenylate cyclase 5 [Source:HGNC Symbol;Acc:HGNC:236]
KIAA0319	-1.52362	0.00264177	KIAA0319 [Source:HGNC Symbol;Acc:HGNC:21580]
MTTP	-1.52205	0.000259235	microsomal triglyceride transfer protein [Source:HGNC Symbol;Acc:HGNC:7467]
ABCG1	-1.5204	3.3649e-06	ATP-binding cassette, sub-family G (WHITE), member 1 [Source:HGNC Symbol;Acc:HGNC:73]
NA	-1.51992	0.0115289	NA
CTD-2377O17.1	-1.51564	0.000228754
ACSS2	-1.51449	0.000207963	acyl-CoA synthetase short-chain family member 2 [Source:HGNC Symbol;Acc:HGNC:15814]
HS3ST3B1	-1.51179	4.24345e-13	heparan sulfate (glucosamine) 3-O-sulfotransferase 3B1 [Source:HGNC Symbol;Acc:HGNC:5198]
PNPLA3	-1.51034	6.97064e-15	patatin-like phospholipase domain containing 3 [Source:HGNC Symbol;Acc:HGNC:18590]
RFTN2	-1.50619	0.0123133	raftlin family member 2 [Source:HGNC Symbol;Acc:HGNC:26402]
FASN	-1.50307	1.22444e-16	fatty acid synthase [Source:HGNC Symbol;Acc:HGNC:3594]
STS	-1.49684	6.22555e-05	steroid sulfatase (microsomal), isozyme S [Source:HGNC Symbol;Acc:HGNC:11425]
UGT3A1	-1.49437	2.26496e-07	UDP glycosyltransferase 3 family, polypeptide A1 [Source:HGNC Symbol;Acc:HGNC:26625]
ALCAM	-1.49231	1.02068e-08	activated leukocyte cell adhesion molecule [Source:HGNC Symbol;Acc:HGNC:400]
FHOD3	-1.4906	6.50803e-13	formin homology 2 domain containing 3 [Source:HGNC Symbol;Acc:HGNC:26178]
CYP2J2	-1.4886	2.11418e-07	cytochrome P450, family 2, subfamily J, polypeptide 2 [Source:HGNC Symbol;Acc:HGNC:2634]
JPH4	-1.48753	1.38437e-09	junctophilin 4 [Source:HGNC Symbol;Acc:HGNC:20156]
PDLIM3	-1.4867	3.14372e-07	PDZ and LIM domain 3 [Source:HGNC Symbol;Acc:HGNC:20767]
CDH9	-1.48274	0.00412703	cadherin 9, type 2 (T1-cadherin) [Source:HGNC Symbol;Acc:HGNC:1768]
FAM167A	-1.48101	0.00182077	family with sequence similarity 167, member A [Source:HGNC Symbol;Acc:HGNC:15549]
PHC2	-1.47779	1.38298e-08	polyhomeotic homolog 2 (Drosophila) [Source:HGNC Symbol;Acc:HGNC:3183]
LIPA	-1.47763	1.20966e-20	lipase A, lysosomal acid, cholesterol esterase [Source:HGNC Symbol;Acc:HGNC:6617]
ITIH5	-1.4767	6.8131e-12	inter-alpha-trypsin inhibitor heavy chain family, member 5 [Source:HGNC Symbol;Acc:HGNC:21449]
DSEL	-1.47029	2.69961e-08	dermatan sulfate epimerase-like [Source:HGNC Symbol;Acc:HGNC:18144]
PTGER3	-1.46897	0.00241363	prostaglandin E receptor 3 (subtype EP3) [Source:HGNC Symbol;Acc:HGNC:9595]
DPYSL5	-1.46469	8.73893e-07	dihydropyrimidinase-like 5 [Source:HGNC Symbol;Acc:HGNC:20637]
NDNF	-1.46	3.0997e-07	neuron-derived neurotrophic factor [Source:HGNC Symbol;Acc:HGNC:26256]
ZCCHC12	-1.45807	4.86713e-06	zinc finger, CCHC domain containing 12 [Source:HGNC Symbol;Acc:HGNC:27273]
E2F2	-1.45654	7.92269e-07	E2F transcription factor 2 [Source:HGNC Symbol;Acc:HGNC:3114]
KCNN3	-1.45613	1.88569e-11	potassium channel, calcium activated intermediate/small conductance subfamily N alpha, member 3 [Source:HGNC Symbol;Acc:HGNC:6292]
FAS	-1.45608	4.79203e-05	Fas cell surface death receptor [Source:HGNC Symbol;Acc:HGNC:11920]
TNS2	-1.44667	0.000104814	tensin 2 [Source:HGNC Symbol;Acc:HGNC:19737]
S100A14	-1.44644	0.00028074	S100 calcium binding protein A14 [Source:HGNC Symbol;Acc:HGNC:18901]
DHCR24	-1.4441	2.17883e-27	24-dehydrocholesterol reductase [Source:HGNC Symbol;Acc:HGNC:2859]
TCTEX1D1	-1.44356	0.000111033	Tctex1 domain containing 1 [Source:HGNC Symbol;Acc:HGNC:26882]
SREBF1	-1.44312	5.55074e-18	sterol regulatory element binding transcription factor 1 [Source:HGNC Symbol;Acc:HGNC:11289]
PIPOX	-1.44008	2.04081e-16	pipecolic acid oxidase [Source:HGNC Symbol;Acc:HGNC:17804]
APCDD1	-1.43658	1.49801e-05	adenomatosis polyposis coli down-regulated 1 [Source:HGNC Symbol;Acc:HGNC:15718]
PVRL3	-1.43615	1.23104e-07	poliovirus receptor-related 3 [Source:HGNC Symbol;Acc:HGNC:17664]
PYGO1	-1.4361	0.00023534	pygopus family PHD finger 1 [Source:HGNC Symbol;Acc:HGNC:30256]
TAGLN3	-1.43316	0.000879221	transgelin 3 [Source:HGNC Symbol;Acc:HGNC:29868]
MAP3K14	-1.42452	1.88996e-11	mitogen-activated protein kinase kinase kinase 14 [Source:HGNC Symbol;Acc:HGNC:6853]
BAALC	-1.4194	5.91053e-06	brain and acute leukemia, cytoplasmic [Source:HGNC Symbol;Acc:HGNC:14333]
CLGN	-1.41784	7.78261e-07	calmegin [Source:HGNC Symbol;Acc:HGNC:2060]
DAGLA	-1.41528	1.81418e-05	diacylglycerol lipase, alpha [Source:HGNC Symbol;Acc:HGNC:1165]
RIPPLY3	-1.41514	0.0100868	ripply transcriptional repressor 3 [Source:HGNC Symbol;Acc:HGNC:3047]
VSTM2L	-1.41433	6.3069e-05	V-set and transmembrane domain containing 2 like [Source:HGNC Symbol;Acc:HGNC:16096]
RP1-302G2.5	-1.41118	2.88886e-05
PKLR	-1.4111	3.17705e-06	pyruvate kinase, liver and RBC [Source:HGNC Symbol;Acc:HGNC:9020]
HMGCR	-1.41073	5.58528e-18	3-hydroxy-3-methylglutaryl-CoA reductase [Source:HGNC Symbol;Acc:HGNC:5006]
MAP6	-1.40813	0.000376339	microtubule-associated protein 6 [Source:HGNC Symbol;Acc:HGNC:6868]
XXbac-BPG27H4.8	-1.40766	9.19835e-11
FAM13C	-1.4068	0.0103854	family with sequence similarity 13, member C [Source:HGNC Symbol;Acc:HGNC:19371]
ANKRD33B	-1.40428	4.50244e-05	ankyrin repeat domain 33B [Source:HGNC Symbol;Acc:HGNC:35240]
PLAC9	-1.40313	8.87306e-07	placenta-specific 9 [Source:HGNC Symbol;Acc:HGNC:19255]
NA	-1.40247	0.00790993	NA
SLC25A18	-1.401	0.00165592	solute carrier family 25 (glutamate carrier), member 18 [Source:HGNC Symbol;Acc:HGNC:10988]
TMEM88	-1.39808	0.000808206	transmembrane protein 88 [Source:HGNC Symbol;Acc:HGNC:32371]
EGFEM1P	-1.3956	1.83463e-09	EGF-like and EMI domain containing 1, pseudogene [Source:HGNC Symbol;Acc:HGNC:25149]
ZIC2	-1.39261	3.10735e-11	Zic family member 2 [Source:HGNC Symbol;Acc:HGNC:12873]
CORO1A	-1.3921	1.94735e-06	coronin, actin binding protein, 1A [Source:HGNC Symbol;Acc:HGNC:2252]
TMEM178A	-1.39045	5.15461e-09	transmembrane protein 178A [Source:HGNC Symbol;Acc:HGNC:28517]
SAMD14	-1.39019	6.57568e-13	sterile alpha motif domain containing 14 [Source:HGNC Symbol;Acc:HGNC:27312]
SDCBP2	-1.38887	6.98156e-08	syndecan binding protein (syntenin) 2 [Source:HGNC Symbol;Acc:HGNC:15756]
TIMP4	-1.38719	0.00564182	TIMP metallopeptidase inhibitor 4 [Source:HGNC Symbol;Acc:HGNC:11823]
FAM111B	-1.38409	2.14657e-07	family with sequence similarity 111, member B [Source:HGNC Symbol;Acc:HGNC:24200]
TTLL7	-1.38288	5.06352e-09	tubulin tyrosine ligase-like family member 7 [Source:HGNC Symbol;Acc:HGNC:26242]
HSD17B7	-1.38231	8.21502e-13	hydroxysteroid (17-beta) dehydrogenase 7 [Source:HGNC Symbol;Acc:HGNC:5215]
PABPC4L	-1.37973	0.000503786	poly(A) binding protein, cytoplasmic 4-like [Source:HGNC Symbol;Acc:HGNC:31955]
RP11-384P7.7	-1.37879	5.88576e-05
CHRNA9	-1.37329	0.000193165	cholinergic receptor, nicotinic, alpha 9 (neuronal) [Source:HGNC Symbol;Acc:HGNC:14079]
PLEKHG3	-1.37041	6.6206e-10	pleckstrin homology domain containing, family G (with RhoGef domain) member 3 [Source:HGNC Symbol;Acc:HGNC:20364]
IFI6	-1.37002	4.27072e-08	interferon, alpha-inducible protein 6 [Source:HGNC Symbol;Acc:HGNC:4054]
GYPC	-1.36888	8.36966e-17	glycophorin C (Gerbich blood group) [Source:HGNC Symbol;Acc:HGNC:4704]
RUNDC3B	-1.36844	0.00114773	RUN domain containing 3B [Source:HGNC Symbol;Acc:HGNC:30286]
LCK	-1.36804	1.71999e-35	LCK proto-oncogene, Src family tyrosine kinase [Source:HGNC Symbol;Acc:HGNC:6524]
FOXN3-AS1	-1.36762	0.000210295	FOXN3 antisense RNA 1 [Source:HGNC Symbol;Acc:HGNC:44290]
TAC1	-1.36381	0.00115545	tachykinin, precursor 1 [Source:HGNC Symbol;Acc:HGNC:11517]
ECSCR	-1.36344	0.00145583	endothelial cell surface expressed chemotaxis and apoptosis regulator [Source:HGNC Symbol;Acc:HGNC:35454]
SYNPO2	-1.36195	5.20664e-11	synaptopodin 2 [Source:HGNC Symbol;Acc:HGNC:17732]
FJX1	-1.35955	1.21361e-06	four jointed box 1 [Source:HGNC Symbol;Acc:HGNC:17166]
GAS6-AS2	-1.35911	0.000349207	GAS6 antisense RNA 2 (head to head) [Source:HGNC Symbol;Acc:HGNC:43694]
CCDC74B	-1.35869	0.000301447	coiled-coil domain containing 74B [Source:HGNC Symbol;Acc:HGNC:25267]
PRUNE2	-1.3584	7.088e-12	prune homolog 2 (Drosophila) [Source:HGNC Symbol;Acc:HGNC:25209]
ADCY8	-1.35503	1.26819e-05	adenylate cyclase 8 (brain) [Source:HGNC Symbol;Acc:HGNC:239]
H2AFY	-1.34995	2.2834e-13	H2A histone family, member Y [Source:HGNC Symbol;Acc:HGNC:4740]
RP11-576D8.4	-1.34861	0.000154495
IGFBP6	-1.34797	3.07727e-05	insulin-like growth factor binding protein 6 [Source:HGNC Symbol;Acc:HGNC:5475]
STAMBPL1	-1.34778	2.64698e-10	STAM binding protein-like 1 [Source:HGNC Symbol;Acc:HGNC:24105]
ST8SIA3	-1.34314	4.07948e-08	ST8 alpha-N-acetyl-neuraminide alpha-2,8-sialyltransferase 3 [Source:HGNC Symbol;Acc:HGNC:14269]
