## Supplementary material for "TGFβ superfamily signaling regulates the state of human stem cell pluripotency and competency to create telencephalic organoids": Table S4

### Sheet: Sheet1
Table S4. List of the hPSC transcritome data sets plotted in Figure 3E, related to Figures 3E and S3
Number	Identifier	Sample name	Line	hES/iPS	TC condition	Cell types by the original authors	Group
1	GSM3494493	Z0: cR-H9-EOS XAV939 d0	H9-EOS	hES	E8 feeder-free	naïve	Smith 2019
2	GSM3494477	W0: cR-H9-EOS XAV939 d0	H9-EOS	hES	E8 feeder-free	naïve	Smith 2019
3	GSM3494485	X0: cR-H9-EOS XAV939 d0	H9-EOS	hES	E8 feeder-free	naïve	Smith 2019
4	GSM3494494	Z1: cR-H9-EOS XAV939 d1	H9-EOS	hES	E8 feeder-free	formative-d1	Smith 2019
5	GSM3494486	X1: cR-H9-EOS XAV939 d1	H9-EOS	hES	E8 feeder-free	formative-d1	Smith 2019
6	GSM3494478	W1: cR-H9-EOS XAV939 d1	H9-EOS	hES	E8 feeder-free	formative-d1	Smith 2019
7	SRX3185978	Liu hiPSC r5iLAF p3 - biological replicate 1	32F	iPS	MEF	clustered naïve	Polo 2017
8	SRX3145604	Liu hiPSC rt2iLGoY p10-20 - biological replicate 2	55F	iPS	MEF	clustered naïve	Polo 2017
9	SRX3161829	Liu hiPSC rt2iLGoY p3-8 - biological replicate 2	55F	iPS	MEF	clustered naïve	Polo 2017
10	SRX3175292	Liu hiPSC r5iLAF p10 - biological replicate 1	32F	iPS	MEF	clustered naïve	Polo 2017
11	SRX3185736	Liu hiPSC rt2iLGoY p10-20 - biological replicate 1 - experimental replicate 2	32F	iPS	MEF	clustered naïve	Polo 2017
12	SRX3177343	Liu hiPSC r5iLAF p10 - biological replicate 2	55F	iPS	MEF	clustered naïve	Polo 2017
13	GSM3494479	W2: cR-H9-EOS XAV939 d2	H9-EOS	hES	E8 feeder-free	formative-d2	Smith 2019
14	GSM3494487	X2: cR-H9-EOS XAV939 d2	H9-EOS	hES	E8 feeder-free	formative-d2	Smith 2019
15	GSM3494495	Z2: cR-H9-EOS XAV939 d2	H9-EOS	hES	E8 feeder-free	formative-d2	Smith 2019
16	SRX3161831	Liu hiPSC rt2iLGoY p10 - biological replicate 1	32F	iPS	MEF	clustered naïve	Polo 2017
17	NA	H9_reset_R1	H9	hES	MEF	naïve	Smith 2014
18	NA	H9_reset_R3	H9	hES	MEF	naïve	Smith 2014
19	NA	H9_reset_R2	H9	hES	MEF	naïve	Smith 2014
20	SRX3191014	Liu hiPSC r5iLAF p3 - biological replicate 2	55F	iPS	MEF	clustered naïve	Polo 2017
21	SRX3161828	Liu hiPSC rt2iLGoY p3-8 - biological replicate 1	32F	iPS	MEF	clustered naïve	Polo 2017
22	SRX3185071	Liu hiPSC rt2iLGoY p10-20 - biological replicate 1	32F	iPS	MEF	clustered naïve	Polo 2017
23	GSM3494480	W3: cR-H9-EOS XAV939 d3	H9-EOS	hES	E8 feeder-free	formative-d3	Smith 2019
24	GSM3494496	Z3: cR-H9-EOS XAV939 d3	H9-EOS	hES	E8 feeder-free	formative-d3	Smith 2019
25	GSM3494488	X3: cR-H9-EOS XAV939 d3	H9-EOS	hES	E8 feeder-free	formative-d3	Smith 2019
26	GSM4152269	H9 MEF-supported 2	H9	hES	MEF	intermediate tw naïve	This study
27	GSM4152276	H9 MEF-supported 3	H9	hES	MEF	intermediate tw naïve	This study
28	GSM4152268	H9 MEF-supported 1	H9	hES	MEF	intermediate tw naïve	This study
29	SRX2752828	MEL1_KSR_RNASeq	MEL1	hES	MEF	primed	Studer 2019
30	SRX2752827	HUES6_KSR_RNASeq	HUES6	hES	MEF	primed	Studer 2019
31	GSM4152279	XFiPSC MEF-supported 3	XF	iPS	MEF	intermediate tw naïve	This study
32	GSM4152278	XFiPSC MEF-supported 2	XF	iPS	MEF	intermediate tw naïve	This study
33	GSM4152277	XFiPSC MEF-supported 1	XF	iPS	MEF	intermediate tw naïve	This study
34	SRX2752826	H9_KSR_RNASeq	H9	hES	MEF	primed	Studer 2019
35	SRX3185980	Liu hiPSC rNHSM p3 - biological replicate 2	55F	iPS	MEF	clustered intermediate	Polo 2017
36	GSM3494497	Z7: cR-H9-EOS XAV939 d7	H9-EOS	hES	E8 feeder-free	primed-d7	Smith 2019
37	GSM3494481	W7: cR-H9-EOS XAV939 d7	H9-EOS	hES	E8 feeder-free	primed-d7	Smith 2019
38	GSM3494489	X7: cR-H9-EOS XAV939 d7	H9-EOS	hES	E8 feeder-free	primed-d7	Smith 2019
39	GSM3494482	W10: cR-H9-EOS XAV939 d10	H9-EOS	hES	E8 feeder-free	primed-d10	Smith 2019
40	GSM3494490	X10: cR-H9-EOS XAV939 d10	H9-EOS	hES	E8 feeder-free	primed-d10	Smith 2019
41	GSM3494498	Z10: cR-H9-EOS XAV939 d10	H9-EOS	hES	E8 feeder-free	primed-d10	Smith 2019
42	SRX3175290	Liu hiPSC rRSet p10 - biological replicate 1	32F	iPS	MEF	clustered primed	Polo 2017
43	SRX3175291	Liu hiPSC rRSet p10 - biological replicate 2	55F	iPS	MEF	clustered primed	Polo 2017
44	SRX3145602	Liu hiPSC cRSet - biological replicate 2	55F	iPS	MEF	clustered primed	Polo 2017
45	SRX3191015	Liu hiPSC rRSet p3 - biological replicate 2	55F	iPS	MEF	clustered primed	Polo 2017
46	SRX3191013	Liu hiPSC rRSet p3 - biological replicate 1	32F	iPS	MEF	clustered primed	Polo 2017
47	SRX3087555	Liu hiPSC cRSet - biological replicate 1	32F	iPS	MEF	clustered primed	Polo 2017
48	SRX3181814	Liu hiPSC rNHSM p10 - biological replicate 1	32F	iPS	MEF	clustered intermediate	Polo 2017
49	SRX3181815	Liu hiPSC rNHSM p10 - biological replicate 2	55F	iPS	MEF	clustered intermediate	Polo 2017
50	SRX3145603	Liu hiPSC cNHSM - biological replicate 1	32F	iPS	MEF	clustered intermediate	Polo 2017
51	SRX3190827	Liu hiPSC rNHSM p3 - biological replicate 1	32F	iPS	MEF	clustered intermediate	Polo 2017
52	SRX2752824	HUES6_E8_RNASeq	HUES6	hES	E8 feeder-free	intermediate	Studer 2019
53	GSM4152276	XFiPSC FF 3	XF	iPS	mTeSR FF	intermediate tw primed	This study
54	GSM4152274	XFiPSC FF 1	XF	iPS	mTeSR FF	intermediate tw primed	This study
55	GSM4152275	XFiPSC FF 2	XF	iPS	mTeSR FF	intermediate tw primed	This study
56	SRX2752825	MEL1_E8_RNASeq	MEL1	hES	E8 feeder-free	intermediate	Studer 2019
57	SRX2752823	H9_E8_RNASeq	H9	hES	E8 feeder-free	intermediate	Studer 2019
58	GSM4152273	H9 FF 3	H9	hES	mTeSR FF	intermediate tw primed	This study
59	GSM4152271	H9 FF 1	H9	hES	mTeSR FF	intermediate tw primed	This study
60	GSM4152272	H9 FF 2	H9	hES	mTeSR FF	intermediate tw primed	This study
61	NA	H9_R1	H9	hES	MEF	primed	Smith 2014
62	NA	H9_R3	H9	hES	MEF	primed	Smith 2014
63	NA	H9_R2	H9	hES	MEF	primed	Smith 2014
64	GSM3494483	W28X: cR-H9-EOS XAV939->E8 d28	H9-EOS	hES	E8 feeder-free	primed-d20+	Smith 2019
65	GSM3494491	X28X: cR-H9-EOS XAV939->E8 d28	H9-EOS	hES	E8 feeder-free	primed-d20+	Smith 2019
66	GSM3494499	Z23X: cR-H9-EOS XAV939->E8 d23	H9-EOS	hES	E8 feeder-free	primed-d20+	Smith 2019
67	SRX3194430	Liu hESC/hiPSC (H9 primed) - biological replicate 1	H9	hES	E8 feeder-free	primed	Polo 2017
68	SRX3156732	Liu hESC/hiPSC - biological replicate 1	32F	iPS	E8 feeder-free	primed	Polo 2017
69	SRX3156747	Liu hESC/hiPSC p10 - biological replicate 1	32F	iPS	E8 feeder-free	primed	Polo 2017
70	SRX3156749	Liu hESC/hiPSC p10 - biological replicate 2	55F	iPS	E8 feeder-free	primed	Polo 2017
71	SRX3156733	Liu hESC/hiPSC - biological replicate 2	55F	iPS	E8 feeder-free	primed	Polo 2017
72	SRX3194429	Liu hESC/hiPSC (mRNA primed) - biological replicate 1	32F	iPS	E8 feeder-free	primed	Polo 2017
73	GSM3494492	X27E: cR-H9-EOS XAV939->XAF d27	H9-EOS	hES	E8 feeder-free	primed-d20+	Smith 2019
74	GSM3494500	Z23E: cR-H9-EOS XAV939->XAF d23	H9-EOS	hES	E8 feeder-free	primed-d20+	Smith 2019
75	GSM3494484	W27E: cR-H9-EOS XAV939->XAF d27	H9-EOS	hES	E8 feeder-free	primed-d20+	Smith 2019
76	GSM3494501	H9-1: H9-EOS conventional hES	H9-EOS	hES	E8 feeder-free	primed	Smith 2019
77	GSM3494502	H9-3: H9-EOS conventional hES	H9-EOS	hES	E8 feeder-free	primed	Smith 2019
78	GSM3494503	H9-4: H9-EOS conventional hES	H9-EOS	hES	E8 feeder-free	primed	Smith 2019
Polo 2017:
Paper: https://doi.org/10.1038/nmeth.4436
SRA: https://www.ncbi.nlm.nih.gov/sra?term=SRP115256
Smith 2019:
Paper: https://doi.org/10.1242/dev.172916
GEO: https://www.ncbi.nlm.nih.gov/geo/query/acc.cgi?acc=GSE123055
Smith 2014:
Paper: https://doi.org/10.1016/j.cell.2014.08.029
ArrayExpress: https://www.ebi.ac.uk/arrayexpress/experiments/E-MTAB-2857/samples/
Studer 2019:
Paper: https://doi.org/10.1016/j.stem.2019.05.001
SRA: https://www.ncbi.nlm.nih.gov/sra
